# Extensive hybridization between pig and human *Ascaris* identifies a highly interbred species complex infecting humans

**DOI:** 10.1101/2020.04.17.047407

**Authors:** Alice V. Easton, Shenghan Gao, Scott P Lawton, Sasisekhar Bennuru, Asis Khan, Eric Dahlstrom, Rita G Oliveira, Stella Kepha, Steve F Porcella, Joanne P Webster, Roy M Anderson, Michael E. Grigg, Richard E Davis, Jianbin Wang, Thomas B Nutman

**Affiliations:** Helminth Immunology Section, Laboratory of Parasitic Diseases, National Institute of Allergy and Infectious Disease, National Institutes of Health, Bethesda, Maryland 20892, USA; Department of Infectious Disease Epidemiology, Imperial College London, London W2 1PG, UK; Department of Biochemistry and Molecular Genetics, RNA Bioscience Initiative, University of Colorado School of Medicine, Aurora, Colorado 80045, USA; Beijing Institute of Genomics, Chinese Academy of Sciences, Beijing 100101, China; Molecular Parasitology Laboratory, School of Life Sciences, Pharmacy & Chemistry, Kingston University London, Kingston Upon Thames, Surrey KT1 2EE, UK; Molecular Parasitology Section, Laboratory of Parasitic Diseases, National Institute of Allergy and Infectious Disease, National Institutes of Health, Bethesda, Maryland 20892, USA; Genomics Unit, Research Technologies Branch, National Institute of Allergy and Infectious Diseases, National Institutes of Health, Hamilton, MT 59840, USA; London School of Tropical Medicine and Hygiene, Keppel St, Bloomsbury, London, WCIE 7HT, UK; Royal Veterinary College, University of London, Department of Pathobiology and Population Sciences, Hertfordshire AL9 7TA, UK; Department of Biochemistry and Cellular and Molecular Biology, University of Tennessee, Knoxville, Tennessee 37996, USA

## Abstract

Human ascariasis is a major neglected tropical disease caused by the nematode *Ascaris lumbricoides*. We report a 296 megabase (Mb) reference quality genome comprised of 17902 protein-coding genes derived from a single, representative *Ascaris* worm collected from 60 human hosts in Kenyan villages where pig husbandry is rare. Notably, the majority of human isolates (63/68) possessed mitochondrial genomes that clustered closer to the pig parasite *Ascaris suum* than to *A. lumbricoides*. Comparative phylogenomic analyses identified over 11 million nuclear-encoded SNPs but just two distinct genetic types that had recombined across the genomes analysed. The nuclear genomes had extensive heterozygosity and all samples existed as genetic mosaics with either *A. suum*-like or *A. lumbricoides*-like inheritance patterns supporting a highly interbred *Ascaris* species genetic complex. As no barriers appear to exist for anthroponotic transmission of these “hybrid” worms, a one-health approach to control the spread of human ascariasis will be necessary.
