## Supplemental Table 1 for "Extensive hybridization between pig and human *Ascaris* identifies a highly interbred species complex infecting humans"

### Sheet: Sheet1
	A. lumbricoides1	A. suum2	A. lumbricoides mitochondria3	A. suum mitochondria4
Average depth	28.4	27.9	7690	7665
Average callable loci	0.775	0.7575	0.981	0.9892
Total variants	1184462	3246894	47	143
Variant rate	4	10.89	3.27	10.29
Intergenic	327149	982146	11	42
Genic	857313	2264748	36	101
Synonymous	29836	19286	24	69
Missense	23514	34631	12	32
UTR	187225	481919	-	-
Intronic	616737	1728912	0	0
1. ALV5
2. AEUI03
3. Based on worm 8456 from Kenya
4. NC_001327
