## Supplemental Table 3 for "Extensive hybridization between pig and human *Ascaris* identifies a highly interbred species complex infecting humans"

### Sheet: Sheet1
Worm sex	Worm part	Worm ID	Host
m	Somatic	106_1	106
m	Somatic	107_1	107
f	Somatic	108_1	108
m	Somatic	110_1	110
m	Somatic	110_2	110
m	Somatic	114_1	114
m	Somatic	115_1	115
m	Somatic	117_2	117
m	Somatic	117_1	117
m	Somatic	119_2.2	119
m	Somatic	119_2.3	119
f	Germline	119_2.3	119
f	Germline	119_2.3	119
m	Somatic	119_2.4	119
f	Germline	119_2.4	119
m	Somatic	119_1	119
m	Somatic	120_3.4	120
f	Germline	120_3.4	120
f	Germline	120_3.4	120
m	Somatic	120_1	120
m	Somatic	130_1	130
m	Somatic	131_1	131
m	Somatic	1015H_1	1015H
f	Somatic	1019G_1	1019G
m	Somatic	1021E_1	1021E
m	Somatic	1027G_1	1027G
m	Somatic	1028F_1	1028F
f	Somatic	1056C_2	1056C
m	Somatic	1056C_1	1056C
m	Somatic	1056D_1	1056D
f	Somatic	1056F_1	1056F
f	Somatic	1056G_1	1056G
f	Germline	1056G_1	1056G
m	Somatic	1056H_1	1056H
m	Somatic	1057C_1	1057C
m	Somatic	1057E_1	1057E
f	Somatic	1059E_1	1059E
f	Somatic	1076I_1	1076I
f	Somatic	1077H_1	1077H
f	Somatic	1085G_1	1085G
f	Somatic	1090H_1	1090H
f	Somatic	1095I_1	1095I
f	Somatic	1096E_1	1096E
f	Somatic	1096F_1	1096F
f	Somatic	1096G_1	1096G
f	Germline	1096G_1	1096G
f	Somatic	1096H_1	1096H
f	Somatic	1097D_1	1097D
f	Somatic	1105D_1	1105D
f	Somatic	1107E_1	1107E
f	Somatic	1109G_1	1109G
f	Somatic	1109H_1	1109H
f	Somatic	1111J_1	1111J
f	Somatic	1123H_1	1123H
f	Somatic	1123K_1	1123K
f	Somatic	1123M_1	1123M
f	Somatic	1124H_1	1124H
f	Somatic	1137J_1	1137J
f	Somatic	1146P_1	1146P
m	Somatic	1151J_1	1151J
m	Somatic	1156C_1	1156C
m	Somatic	1166F_1	1166F
m	Somatic	1172F_1	1172F
m	Somatic	1172i_1	1172i
m	Somatic	1172J_1	1172J
m	Somatic	1177G_1	1177G
m	Somatic	1192I_1	1192I
m	Somatic	2110F_1	2110F
m	Somatic	2110F_2	2110F
m	Somatic	2152G_1	2152G
m	Somatic	2152H_1	2152H
m	Somatic	3085I_1	3085I
m	Somatic	3114F_1	3114F
m	Somatic	3186i_1	3186i
m	Somatic	4124F_1	4124F
