## Supplemental Table 4 for "Extensive hybridization between pig and human *Ascaris* identifies a highly interbred species complex infecting humans"

### Sheet: Sheet1
Supplementary Table S…..Distribution and identity of haplotypes based on the TCS analyses of CO1 from Ascaris collected from Kenya and compared all other available CO1 sequences for "Ascaris lumbricoides" and "Ascaris suum" deposited on NCBI prepresenting isolates from across the globe
Haplotype	Samples	Clade	Kenya	Zanzibar	Angola	Brazil	Uganda	Thailand	Mayanmar	Tanzania	Japan	China	Sanger _Al	Sanger_As	Denmark	Netherlands	Jordan	Lithuania	Al_wugsc	As_davis	As_jex	As_ USA	Laos	USA	Bangladesh	Nepal	UK	Slovakia	Zambia
Hap1	7663, 7665, 7666, 7667, 7668, 7669, 7670, 7673, 7676, 7677, 7680, 7683, 7684, 7685, 7687, 7688, 7690, 7691, 8111, 8113, 8114, 8115, 8116, 8117, 8118, 8119, 8120, 8121, 8122, 8123, 8124, 8125, 8126, 8127, 8129, 8130, 8131, 8132, 8133, 8134, 8135, 8456, 8459, 8462, 8463, 8464, 8467, 8468, 8469, 8470, 8471, 8472, 8473, EU582484 Zanzibar; EU582494 Zanzibar; GU326950P3 Angola; GU326948 Brazil; GU32694…	Calde A	53	2	1	59	1	4	4	1
Hap2	7664, 7681, 8112, 8128, AB591796 Japan; AB591797 Japan; AB591798 Japan; AB591799 Japan; AJ968332 China; alumbricoides_sanger; asuum_sanger; EU582490 Zanzibar; GU326952 Brazil; HQ704900 China; KM365020 Denmark; KM365021 Denmark; HQ704900 China; NC_016198 China; JN801161 China; HQ704900 China; MH059555 Denmark; KY045805 Uganda; KC839987 China; MH800265 Brazil; MH800254 Brazil; MH800244 Brazil; MH80…	Clade B	4	1		7	1				4	7	1	1	9	3	1	1
Hap3	7671 7682 7689 KF536862H20Uganda	Clade A	3				1
Hap4	7672 8136 8461 KF719130H63Tanzania MF35891818NTHACO1Thailand MF358909A081BCO1Myanmar MF35891818NTHACO1Thailand MF358909A081BCO1Myanmar MH800268AlSI464.2Brazil		3			1		2	2	1
Hap5	7674 EU582493haplotype10Zanzibar	Clade B	1	1
Hap6	7675 7686 EU582498haplotype15Zanziba	Clade A	2	1
Hap7	[7678	Clade A	1
Hap8	679 EU582486haplotype03Zanzibar KF719118H50Uganda KY045803 Tanzania; MH800275AlDW647.1Brazil MH800259AlAPA801.1Brazil	Clade A	1	1		2	1			1
Hap9	AB591795AscH1Japan	Clade B									1
Hap10	AB591800AscH6Japan	Clade B									1
Hap11	AB591801AscH7Japan	Clade A									1
Hap12	AJ968324H1881China]	Clade A										1
Hap13	AJ968325H2B77China	Clade B										1
Hap14	AJ968326H3631China	Clade A										1
Hap15	[AJ968327H4247China	Clade A										1
Hap16	[AJ968328H5804China	Clade A										1
Hap17	[AJ968329H6602China	Clade A										1
Hap18	AJ968330H745China	Clade B										1
Hap19	AJ968331H8B73China	Clade B										1
Hap20	[alumbricoides_wugsc	Clade B																	1
Hap21	asuum_davis asuum_jex Asuum_US_Reference KF536870H28Uganda MF35893550NTHACO1Thailand MF35891513STHACO1Thailand MF358933P3NTHACO1ThailandAs MF358919Y023MMRCO1Myanmar MF358922P3CLAOCO1LaosAs Asuum_US_Reference KY045800 Tanzania NC_001327 USA MF35893550NTHACO1Thailand MF358919Y023MMRCO1Myanmar MF35891513STHACO1Thailand MF358933P3NTHACO1ThailandAs MF358922P3CLAOCO1LaosAs MH795157AsX8719USA	Clade A					1	6	2	1										1	1	2	2	2
Hap22	EU582485haplotype02Zanzibar MF358934A184BCO1Myanmar MF358934A184BCO1Myanma	Clade A		1					2
Hap23	EU582487haplotype04Zanziba	Clade A		1
Hap24	EU582488haplotype05Zanzibar	Clade A		1
Hap25	[EU582489haplotype06Zanziba	Clade A		1
Hap26	EU582491haplotype08Zanzibar MF358928H2NETHACO1Thailand MF35892410STHACO1Thailand MF35891461NTHACO1Thailand MF358932A1182BCO1Myanmar MF358932A1182BCO1Myanmar MF358928H2NETHACO1Thailand MF35892410STHACO1Thailand MF35891461NTHACO1Thailand	Clade A		1				6	2
Hap27	[EU582492haplotype09Zanziba	Clade A		1
Hap28	[EU582495haplotype12Zanzibar]	Clade A		1
Hap29	EU582496haplotype13Zanziba	Clade A		1
Hap30	EU582497haplotype14Zanzibar	Clade A		1
Hap31	EU582499haplotype16Zanzibar	Clade B		1
Hap32	GU326953H11SI11Brazil MH800252AlSI436.2Brazil MH800237AlSI477.5Brazil MH800229AlSAN1046.2Brazil MH800225AlSJO645.1Brazil MH800220AlDW661.1Brazi	Clade B				6
Hap33	GU326954H12SI15Brazi	Clade B				1
Hap34	GU326955H131042Braz	Clade B				1
Hap35	KF536859UgandaH17Uganda	Clade A					1
Hap36	KF536861H19Uganda	Clade A					1
Hap37	KF536863H21Uganda MK143389AlPAP7110.3Brazil	Clade A				1	1
Hap38	KF536864H22Uganda	Clade A					1
Hap39	KF536865H23Uganda	Clade A					1
Hap40	KF536866H24Uganda	Clade A					1
Hap41	[KF536867H25Uganda]	Clade A					1
Hap42	KF536868H26Uganda	Clade A					1
Hap43	KF536869H27Uganda MF35892668NTHACO1Thailand MF358921TZY007CO1Myanmar MF35892668NTHACO1Thailand MF358921TZY007CO1Myanmar MH800277AlSJO634.2Brazi	Clade A				1	1	2	2
Hap44	KF536871H29Uganda	Clade B					1
Hap45	[KF536872H30Uganda]	Clade B					1
Hap46	KF719113H45Uganda	Clade A					1
Hap47	KF719114H46Uganda	Clade A					1
Hap48	KF719115H47Uganda]	Clade A					1
Hap49	KF719116H48Uganda	Clade A					1
Hap50	KF719117H49Uganda	Clade A					1
Hap51	KF719119H51Uganda	Clade A					1
Hap52	KF719149H61aUganda KF719149H61Uganda KF719150H61bKenya	Clade A	1				2
Hap53	KF719151H67Uganda	Clade A					1
Hap54	KF719094H31Bangladesh	Clade A																							1
Hap55	[KF719102H34Banglades	Clade A																							1
Hap56	KF719103H35Banglades	Clade A																							1
Hap57	KF719104H36Bangladesh	Clade A																							1
Hap58	[KF719105H37Bangladesh]	Clade A																							1
Hap59	KF719106H38Bangladesh	Clade A																							1
Hap60	KF719107H39Bangladesh	Clade A																							1
Hap61	[KF719108H40Bangladesh	Clade A																							1
Hap62	KF719110H42Nepa	Clade A																								1
Hap63	KF719111H43Nepa	Clade A																								1
Hap64	KF719112H44Nepal	Clade A																								1
Hap65	KF719131H64aTanzania KY045804 UK KY045804 UK KF719127 Denmark KF719142 UK JN575632 Slovakia	Clade C								1					1												3	1
Hap66	KF719135H65Tanzania	Clade A								1
Hap67	KF719136H66aTanzania	Clade A								1
Hap68	KF719146H75aKenya KF719146H75Kenya KF719147H75bZambia	Clade A	2																										1
Hap69	KF719148H53UK	Clade A																									1
Hap70	[KM365023AlK367Denmark	Clade A													1
Hap71	MF35891337NTHACO1Thailand MF35891337NTHACO1Thailand	Clade A						2
Hap72	MF358912H51NTHACO1Thailand MF35891020LPBCO1Thailand MF358916KH067MMRCO1Mayanmar MF35892973CPSCO1Laos MF3589239PSLCO1Laos MF35892973CPSCO1Laos MF3589239PSLCO1Laos MF358916KH067MMRCO1Mayanmar MF358912H51NTHACO1Thailand MF35891020LPBCO1Thailand	Clade A						4	2														4
Hap73	MF358906H1NETHACO1Thailand MF358906H1NETHACO1Thailand	Clade A						2
Hap74	MF35890458NTHACO1Thailand MF35890458NTHACO1Thailand	Clade A						2
Hap75	MF358931P2NETHACO1ThailandAs MF358931P2NETHACO1ThailandAs	Clade A						2
Hap76	[MF358907A128BCO1Myanmar MF358907A128BCO1Myanma	Clade A							2
Hap77	MF35892016LPBCO1Laos MF35892016LPBCO1Laos	Clade A																					2
Hap78	MF35892710LPBCO1Laos MF35892710LPBCO1Laos	Clade A																					2
Hap79	MF3589084LPBCO1Laos MF3589084LPBCO1Lao	Clade B																					2
Hap80	MF358905P1CLAOCO1LaosAs MF358905P1CLAOCO1LaosAs	Clade A																					2
Hap81	KC839986 China	Clade B										1
Hap82	KU522453 China NC_036666 China	Clade B										2
Hap83	HQ704901 China	Clade B										1
Hap84	MK143388AlPAP7110.1Brazi	Clade A				1
Hap85	MH800276AlSJO603.1Brazil	Clade B				1
Hap86	[MH800258AlSI418.3Brazil]	Clade B				1
Hap87	MH800242AlSI465.3Brazil	Clade B				1
Hap88	MH800232AlSAN1067.4Brazil	Clade B				1
Hap89	MH800224AlDW658.2Brazi	Clade B				1
Hap90	KF719144 UK	Clade C																									1
Hap91	JN575633 Slovakia	Clade C																										1

### Sheet: Sheet2
	1	2	3	4	5	6	7	8	9	10	11	12	13	14	15	16	17	18	19	20	21	22	23	24	25	26	27
Haplotype	Kenya	Zanzibar	Angola	Brazil	Uganda	Thailand	Mayanmar	Tanzania	Japan	China	Sanger _Al	Sanger_As	Denmark	Netherlands	Jordan	Lithuania	Al_wugsc	As_davis	As_jex	As_ USA	Laos	USA	Bangladesh	Nepal	UK	Slovakia	Zambia
Hap_1	53	2	1	59	1	4	4	1	0	0	0	0	0	0	0	0	0	0	0	0	0	0	0	0	0	0	0
Hap_2	4	1	0	7	1	0	0	0	4	7	1	1	9	3	1	1	0	0	0	0	0	0	0	0	0	0	0
Hap_3	3	0	0	0	1	0	0	0	0	0	0	0	0	0	0	0	0	0	0	0	0	0	0	0	0	0	0
Hap_4	3	0	0	1	0	2	2	1	0	0	0	0	0	0	0	0	0	0	0	0	0	0	0	0	0	0	0
Hap_5	1	1	0	0	0	0	0	0	0	0	0	0	0	0	0	0	0	0	0	0	0	0	0	0	0	0	0
Hap_6	2	1	0	0	0	0	0	0	0	0	0	0	0	0	0	0	0	0	0	0	0	0	0	0	0	0	0
Hap_7	1	0	0	0	0	0	0	0	0	0	0	0	0	0	0	0	0	0	0	0	0	0	0	0	0	0	0
Hap_8	1	1	0	2	1	0	0	1	0	0	0	0	0	0	0	0	0	0	0	0	0	0	0	0	0	0	0
Hap_9	0	0	0	0	0	0	0	0	1	0	0	0	0	0	0	0	0	0	0	0	0	0	0	0	0	0	0
Hap_10	0	0	0	0	0	0	0	0	1	0	0	0	0	0	0	0	0	0	0	0	0	0	0	0	0	0	0
Hap_11	0	0	0	0	0	0	0	0	1	0	0	0	0	0	0	0	0	0	0	0	0	0	0	0	0	0	0
Hap_12	0	0	0	0	0	0	0	0	0	1	0	0	0	0	0	0	0	0	0	0	0	0	0	0	0	0	0
Hap_13	0	0	0	0	0	0	0	0	0	1	0	0	0	0	0	0	0	0	0	0	0	0	0	0	0	0	0
Hap_14	0	0	0	0	0	0	0	0	0	1	0	0	0	0	0	0	0	0	0	0	0	0	0	0	0	0	0
Hap_15	0	0	0	0	0	0	0	0	0	1	0	0	0	0	0	0	0	0	0	0	0	0	0	0	0	0	0
Hap_16	0	0	0	0	0	0	0	0	0	1	0	0	0	0	0	0	0	0	0	0	0	0	0	0	0	0	0
Hap_17	0	0	0	0	0	0	0	0	0	1	0	0	0	0	0	0	0	0	0	0	0	0	0	0	0	0	0
Hap_18	0	0	0	0	0	0	0	0	0	1	0	0	0	0	0	0	0	0	0	0	0	0	0	0	0	0	0
Hap_19	0	0	0	0	0	0	0	0	0	1	0	0	0	0	0	0	0	0	0	0	0	0	0	0	0	0	0
Hap_20	0	0	0	0	0	0	0	0	0	0	0	0	0	0	0	0	1	0	0	0	0	0	0	0	0	0	0
Hap_21	0	0	0	0	1	6	2	1	0	0	0	0	0	0	0	0	0	1	1	2	2	2	0	0	0	0	0
Hap_22	0	1	0	0	0	0	2	0	0	0	0	0	0	0	0	0	0	0	0	0	0	0	0	0	0	0	0
Hap_23	0	1	0	0	0	0	0	0	0	0	0	0	0	0	0	0	0	0	0	0	0	0	0	0	0	0	0
Hap_24	0	1	0	0	0	0	0	0	0	0	0	0	0	0	0	0	0	0	0	0	0	0	0	0	0	0	0
Hap_25	0	1	0	0	0	0	0	0	0	0	0	0	0	0	0	0	0	0	0	0	0	0	0	0	0	0	0
Hap_26	0	1	0	0	0	6	2	0	0	0	0	0	0	0	0	0	0	0	0	0	0	0	0	0	0	0	0
Hap_27	0	1	0	0	0	0	0	0	0	0	0	0	0	0	0	0	0	0	0	0	0	0	0	0	0	0	0
Hap_28	0	1	0	0	0	0	0	0	0	0	0	0	0	0	0	0	0	0	0	0	0	0	0	0	0	0	0
Hap_29	0	1	0	0	0	0	0	0	0	0	0	0	0	0	0	0	0	0	0	0	0	0	0	0	0	0	0
Hap_30	0	1	0	0	0	0	0	0	0	0	0	0	0	0	0	0	0	0	0	0	0	0	0	0	0	0	0
Hap_31	0	1	0	0	0	0	0	0	0	0	0	0	0	0	0	0	0	0	0	0	0	0	0	0	0	0	0
Hap_32	0	0	0	6	0	0	0	0	0	0	0	0	0	0	0	0	0	0	0	0	0	0	0	0	0	0	0
Hap_33	0	0	0	1	0	0	0	0	0	0	0	0	0	0	0	0	0	0	0	0	0	0	0	0	0	0	0
Hap_34	0	0	0	1	0	0	0	0	0	0	0	0	0	0	0	0	0	0	0	0	0	0	0	0	0	0	0
Hap_35	0	0	0	0	1	0	0	0	0	0	0	0	0	0	0	0	0	0	0	0	0	0	0	0	0	0	0
Hap_36	0	0	0	0	1	0	0	0	0	0	0	0	0	0	0	0	0	0	0	0	0	0	0	0	0	0	0
Hap_37	0	0	0	1	1	0	0	0	0	0	0	0	0	0	0	0	0	0	0	0	0	0	0	0	0	0	0
Hap_38	0	0	0	0	1	0	0	0	0	0	0	0	0	0	0	0	0	0	0	0	0	0	0	0	0	0	0
Hap_39	0	0	0	0	1	0	0	0	0	0	0	0	0	0	0	0	0	0	0	0	0	0	0	0	0	0	0
Hap_40	0	0	0	0	1	0	0	0	0	0	0	0	0	0	0	0	0	0	0	0	0	0	0	0	0	0	0
Hap_41	0	0	0	0	1	0	0	0	0	0	0	0	0	0	0	0	0	0	0	0	0	0	0	0	0	0	0
Hap_42	0	0	0	0	1	0	0	0	0	0	0	0	0	0	0	0	0	0	0	0	0	0	0	0	0	0	0
Hap_43	0	0	0	1	1	2	2	0	0	0	0	0	0	0	0	0	0	0	0	0	0	0	0	0	0	0	0
Hap_44	0	0	0	0	1	0	0	0	0	0	0	0	0	0	0	0	0	0	0	0	0	0	0	0	0	0	0
Hap_45	0	0	0	0	1	0	0	0	0	0	0	0	0	0	0	0	0	0	0	0	0	0	0	0	0	0	0
Hap_46	0	0	0	0	1	0	0	0	0	0	0	0	0	0	0	0	0	0	0	0	0	0	0	0	0	0	0
Hap_47	0	0	0	0	1	0	0	0	0	0	0	0	0	0	0	0	0	0	0	0	0	0	0	0	0	0	0
Hap_48	0	0	0	0	1	0	0	0	0	0	0	0	0	0	0	0	0	0	0	0	0	0	0	0	0	0	0
Hap_49	0	0	0	0	1	0	0	0	0	0	0	0	0	0	0	0	0	0	0	0	0	0	0	0	0	0	0
Hap_50	0	0	0	0	1	0	0	0	0	0	0	0	0	0	0	0	0	0	0	0	0	0	0	0	0	0	0
Hap_51	0	0	0	0	1	0	0	0	0	0	0	0	0	0	0	0	0	0	0	0	0	0	0	0	0	0	0
Hap_52	1	0	0	0	2	0	0	0	0	0	0	0	0	0	0	0	0	0	0	0	0	0	0	0	0	0	0
Hap_53	0	0	0	0	1	0	0	0	0	0	0	0	0	0	0	0	0	0	0	0	0	0	0	0	0	0	0
Hap_54	0	0	0	0	0	0	0	0	0	0	0	0	0	0	0	0	0	0	0	0	0	0	1	0	0	0	0
Hap_55	0	0	0	0	0	0	0	0	0	0	0	0	0	0	0	0	0	0	0	0	0	0	1	0	0	0	0
Hap_56	0	0	0	0	0	0	0	0	0	0	0	0	0	0	0	0	0	0	0	0	0	0	1	0	0	0	0
Hap_57	0	0	0	0	0	0	0	0	0	0	0	0	0	0	0	0	0	0	0	0	0	0	1	0	0	0	0
Hap_58	0	0	0	0	0	0	0	0	0	0	0	0	0	0	0	0	0	0	0	0	0	0	1	0	0	0	0
Hap_59	0	0	0	0	0	0	0	0	0	0	0	0	0	0	0	0	0	0	0	0	0	0	1	0	0	0	0
Hap_60	0	0	0	0	0	0	0	0	0	0	0	0	0	0	0	0	0	0	0	0	0	0	1	0	0	0	0
Hap_61	0	0	0	0	0	0	0	0	0	0	0	0	0	0	0	0	0	0	0	0	0	0	1	0	0	0	0
Hap_62	0	0	0	0	0	0	0	0	0	0	0	0	0	0	0	0	0	0	0	0	0	0	0	1	0	0	0
Hap_63	0	0	0	0	0	0	0	0	0	0	0	0	0	0	0	0	0	0	0	0	0	0	0	1	0	0	0
Hap_64	0	0	0	0	0	0	0	0	0	0	0	0	0	0	0	0	0	0	0	0	0	0	0	1	0	0	0
Hap_65	0	0	0	0	0	0	0	1	0	0	0	0	1	0	0	0	0	0	0	0	0	0	0	0	3	1	0
Hap_66	0	0	0	0	0	0	0	1	0	0	0	0	0	0	0	0	0	0	0	0	0	0	0	0	0	0	0
Hap_67	0	0	0	0	0	0	0	1	0	0	0	0	0	0	0	0	0	0	0	0	0	0	0	0	0	0	0
Hap_68	2	0	0	0	0	0	0	0	0	0	0	0	0	0	0	0	0	0	0	0	0	0	0	0	0	0	1
Hap_69	0	0	0	0	0	0	0	0	0	0	0	0	0	0	0	0	0	0	0	0	0	0	0	0	1	0	0
Hap_70	0	0	0	0	0	0	0	0	0	0	0	0	1	0	0	0	0	0	0	0	0	0	0	0	0	0
Hap_71	0	0	0	0	0	2	0	0	0	0	0	0	0	0	0	0	0	0	0	0	0	0	0	0	0	0	0
Hap_72	0	0	0	0	0	4	2	0	0	0	0	0	0	0	0	0	0	0	0	0	4	0	0	0	0	0	0
Hap_73	0	0	0	0	0	2	0	0	0	0	0	0	0	0	0	0	0	0	0	0	2	0	0	0	0	0	0
Hap_74	0	0	0	0	0	2	0	0	0	0	0	0	0	0	0	0	0	0	0	0	2	0	0	0	0	0	0
Hap_75	0	0	0	0	0	2	0	0	0	0	0	0	0	0	0	0	0	0	0	0	2	0	0	0	0	0	0
Hap_76	0	0	0	0	0	0	2	0	0	0	0	0	0	0	0	0	0	0	0	0	2	0	0	0	0	0	0
Hap_77	0	0	0	0	0	0	0	0	0	0	0	0	0	0	0	0	0	0	0	0	2	0	0	0	0	0	0
Hap_78	0	0	0	0	0	0	0	0	0	0	0	0	0	0	0	0	0	0	0	0	2	0	0	0	0	0	0
Hap_79	0	0	0	0	0	0	0	0	0	0	0	0	0	0	0	0	0	0	0	0	2	0	0	0	0	0	0
Hap_80	0	0	0	0	0	0	0	0	0	0	0	0	0	0	0	0	0	0	0	0	2	0	0	0	0	0	0
Hap_81	0	0	0	0	0	0	0	0	0	1	0	0	0	0	0	0	0	0	0	0	0	0	0	0	0	0	0
Hap_82	0	0	0	0	0	0	0	0	0	2	0	0	0	0	0	0	0	0	0	0	0	0	0	0	0	0	0
Hap_83	0	0	0	0	0	0	0	0	0	1	0	0	0	0	0	0	0	0	0	0	0	0	0	0	0	0	0
Hap_84	0	0	0	1	0	0	0	0	0	0	0	0	0	0	0	0	0	0	0	0	0	0	0	0	0	0	0
Hap_85	0	0	0	1	0	0	0	0	0	0	0	0	0	0	0	0	0	0	0	0	0	0	0	0	0	0	0
Hap_86	0	0	0	1	0	0	0	0	0	0	0	0	0	0	0	0	0	0	0	0	0	0	0	0	0	0	0
Hap_87	0	0	0	1	0	0	0	0	0	0	0	0	0	0	0	0	0	0	0	0	0	0	0	0	0	0	0
Hap_88	0	0	0	1	0	0	0	0	0	0	0	0	0	0	0	0	0	0	0	0	0	0	0	0	0	0	0
Hap_89	0	0	0	1	0	0	0	0	0	0	0	0	0	0	0	0	0	0	0	0	0	0	0	0	0	0	0
Hap_90	0	0	0	0	0	0	0	0	0	0	0	0	0	0	0	0	0	0	0	0	0	0	0	0	1	0	0
Hap_91	0	0	0	0	0	0	0	0	0	0	0	0	0	0	0	0	0	0	0	0	0	0	0	0	0	1	0
