## Supplemental Table 6 for "Extensive hybridization between pig and human *Ascaris* identifies a highly interbred species complex infecting humans"

### Sheet: Sheet1
	top to bottom in the homo_heterozygosity plot	sample	homozygous	heterozygous
	48	1	1048808	1176656
	47	2	891571	1456755
	46	3	907730	1451817
	45	4	824328	1535392
	44	5	871199	1494431
	43	6	1004419	1185800
	42	7	1246077	800993
	41	8	1007617	1233182
	40	9	746470	1722861
	39	10	869904	1483927
	38	11	842225	1530345
	37	12	819932	1549892
	36	13	924919	1388196
	35	14	767725	1735735
		15	928511	1426071
		16	1037454	1181635
	34	17	869117	1528576
	33	18	909728	1454402
	32	19	1024462	1231604
		20	918435	1391869
	31	21	946581	1362401
	30	22	1022021	1214390
	29	23	897179	1465168
		24	933646	1379550
		25	948148	1347744
	28	26	877950	1480786
	27	27	934857	1400460
	26	28	807592	1512656
	25	29	874983	1524124
	24	30	826074	1595084
	23	31	973830	1205496
		32	920455	1398067
	22	33	879645	1491795
	21	34	856342	1501532
	20	35	977818	1281675
	19	36	820238	1677499
		37	836976	1558652
	18	38	863081	1537574
	17	39	890993	1460068
		40	806488	1619132
		41	843528	1515565
	16	42	973495	1294639
	15	43	847832	1585872
	14	44	834623	1605927
		45	887734	1503172
	13	46	875384	1494695
		47	1004297	1261561
	12	48	1015065	1270190
	11	49	1000746	1239173
	10	50	780335	1701116
		51	400025	2558554
	9	52	806413	1635936
	8	53	925454	1355571
		54	953757	1343905
		55	957323	1295960
	7	56	50926	1622080
	6	57	684246	1815347
		58	922177	1342857
		59	694641	1610758
		60	694480	1865069
	5	61	784146	1521029
		62	752919	1716715
	4	63	819944	1562587
	3	64	823774	1569841
		65	834196	1588795
		66	978214	1256297
	2	67	863343	1469247
		68	944519	1351301
			872192	1.46953e+06
