## Supplemental Table 7 for "Extensive hybridization between pig and human *Ascaris* identifies a highly interbred species complex infecting humans"

### Sheet: SuppTable1_Placeholder
Sequencing reads for assembly
	Ovarian tissue		Oviduct tissue	Intestinal tissue
PacBio reads
Paired-end reads
Mate-pair reads
Sequencing data for genome assemblies
Sample ID	Source	Sequencing Platform	Read Layout	Insert/Fragment size	Reads (Millon)	Average Coverage (x)	Note
8457	Ovary	Illumina	Pair-end 2x100bp	744	50.77	14.26
8458	Ovary	Illumina	Pair-end 2x100bp	553	47.49	7.33
8778	Ovary	Illumina	Mate-pair 2x100bp	3618	678.12	125.17
TNS	Ovary	Pacbio RS II	Long Fragment	6397	0.496	8.23
Sequencing data for genome update
Sample ID	Source	Sequencing Platform	Read Layout	Insert/Fragment size	Reads (Millon)	Average Coverage (x)	Note
8457_119_2_3_ovi2	Ovary	Illumina	Pair-end 2x150bp	744	49.92	22.37
8458_119_2_3_ovi1	Ovary	Illumina	Pair-end 2x150bp	553	61.66	13.73

### Sheet: SuppTableX_Placeholder
Mitochondrion genomes
Reference Mitochondrion Genomes
Accession	Species(declared)	Isolate	Location	Length
HQ704900	A.lumbricoides		China	14303
HQ704901	A.suum		China	14311
KY045800	A.suum	PTZ2_3	Denmark	14210
KY045802	A.lumbricoides	G17	Denmark	14280
KY045803	A.lumbricoides	G9	Denmark	14274
KY045804	A.suum	PUK2_2	Denmark	14139
KY045805	A.suum	PUG3_1	Denmark	14265
NC_001327	A.suum		US	14284
NC_016198	A.lumbricoides		Korea	14281
Assembled Mitochondrion Genomes(Previous Study)
Sample ID	Species(declared)	Coverage(x)	Data source	Length
sanger_lumb	A.lumbricoides		ERR310943	14344
wugsc	A.lumbricoides		SRR3136970	14655
ucdenver	A.suum		SRR502751	13907
jex	A.suum		SRR396669	14318
sanger_suum	A.suum		ERR037906	13846
Assembled Mitochondrion Genome(Current Study)
Sample ID	Species(declared)	Coverage(x)		Length
