## Supplemental Table 9 for "Extensive hybridization between pig and human *Ascaris* identifies a highly interbred species complex infecting humans"

### Sheet: Sheet1
	Nuclear genome phylogeny			Mitochondrial genome phylogeny		Nuclear genome phylogeny (MRPP)			PCA (Adonis)
	R2	p-value	p-adjusted (Bonferroni)	R2	p-value	Agreement (A)	p-value	p-adjusted (Bonferroni)	R2	p-value	p-adjusted (Bonferroni)	Samples
Individual	0.933	0.001	0.004	0.996	0.095	0.34	0.0001	0.0004	0.97	0.001	0.004	68 worms from 60 people
Household	0.02	0.11	0.44	0.011	0.34	0.33	0.0001	0.0004	0.011	0.63	2.52	68 worms from 43 houses
Village	0.052	0.001	0.004	0.013	0.335	0.037	0.0002	0.0008	0.085	0.001	0.004	5 villages with 43/17/4/3/1 individuals each
Time point	0.018	0.162	0.648	0.024	0.1	0.002	0.2	0.8	0.024	0.138	0.552	55 at baseline and 13 at follow-up
